# On standardization of controls in lifespan studies

**DOI:** 10.1101/2023.08.17.552381

**Authors:** Olga Spiridonova, Dmitrii Kriukov, Nikolai Nemirovich-Danchenko, Leonid Peshkin

**Affiliations:** Department of Systems Biology, Harvard Medical School, Boston, MA 02115, USA

**Author notes:** These authors contributed equally (Olga Spiridonova, Dmitrii Kriukov).

## Abstract

The search for interventions to slow down and even reverse aging is a burgeoning field. The literature cites hundreds of supposedly beneficial pharmacological and genetic interventions in model organisms: mice, rats, flies and worms, where research into physiology is routinely accompanied by lifespan data. Naturally the negative results are more frequent, yet scientifically quite valuable if analyzed systematically. Yet, there is a strong “discovery bias”, i.e. results of interventions which turn out not to be beneficial remain unpublished. Theoretically, all lifespan data is ripe for re-analysis: we could contrast the molecular targets and pathways across studies and help focus the further search for interventions. Alas, the results of most longevity studies are difficult to compare. This is in part because there are no clear, universally accepted standards for conducting such experiments or even for reporting such data. The situation is worsened by the fact that the authors often do not describe experimental conditions completely. As a result, works on longevity make up a set of precedents, each of which might be interesting in its own right, yet incoherent and incomparable. Here we point out specific issues and propose solutions for quality control by checking both inter- and intra-study consistency of lifespan data.
