## Supplementary material for "On standardization of controls in lifespan studies": example of data entry: experiment_1.xlsx

### Sheet: Experiment 1
Temperature number without units	N/A
Type of dwelling cage / plate / tank	cage
Count of animals kept jointly	22
Control group? values: yes / no	yes
Cohort size	22
Taxonomy name model organism latin name by UniProt	Mus musculus
Taxonomy ID model organism ID by UniProt	10090
Strain	C57BL/6J
Sex male / female / hermafrodit / mixed / unknown	male
Start of treatment age of the animals in specified in "Study" page units	550
Light conditions in hours, light:dark ("10:14")	12:12:00
Diet description	normal diet (ND) with free access to water
Type of experiment drug / genetic / diet / other	drug
Active substance name for drug experiment	Berberine
Active substance PubChem ID for drug experiment	2353
Vehicle for drug experiment	saline
Diet intervention short description for diet experiment ("calorie restriction", "high fat", etc)	N/A
Remarks free remarks	temperature not specified
