## Supplementary material for "On standardization of controls in lifespan studies": example of data entry: study.xlsx

### Sheet: Study
Title of the study
Title of the paper if the same for all experiments in study
Correspond name of a person submitting the data
Email email of a person submitting	sp.olga.inf@gmail.com
Journal	Aging Cell
Authors authors names separated by comma	Yao Dang, Yongpan An, Jinzhao He, Boyue Huang, Jie Zhu, Miaomiao Gao, Shun Zhang, Xin Wang, Baoxue Yang, Zhengwei Xie
Year end year of the experiment, if the same for all experiments in study	2019
DOI if the same for all experiments	10.1111/acel.13060
PMID if the same for all experiments	31773901
Taxonomy name model organism latin name by UniProt, if the same for all experiments in study	Mus musculus
Taxonomy ID model organism ID by UniProt, if the same for all experiments in study	10090
Strain if the same for all experiments in study	C57BL/6J
Units of temperature values: C / K / F ; if the same for all experiments in study	N/A
Units of age values: hour / day / week / month / year ; if the same for all experiments in study	day
Number of experiments	1
Remarks free remarks	N/A
