## Supplementary material for "On standardization of controls in lifespan studies": data format template: experiment_number (template).xlsx

### Sheet: Experiment 1
Temperature number without units
Type of dwelling cage / plate / tank
Count of animals kept jointly
Control group? values: yes / no
Cohort size
Taxonomy name model organism latin name by UniProt
Taxonomy ID model organism ID by UniProt
Strain
Sex male / female / hermafrodit / mixed / unknown
Start of treatment age of the animals in specified in "Study" page units
Light conditions in hours, light:dark ("10:14")
Diet description
Type of experiment drug / genetic / diet / other
Active substance name for drug experiment
Active substance PubChem ID for drug experiment
Vehicle for drug experiment
Diet intervention short description for diet experiment ("calorie restriction", "high fat", etc)
Remarks free remarks
