## Supplementary material for "On standardization of controls in lifespan studies": data format template: study (template).xlsx

### Sheet: Study
Title of the study
Title of the paper if the same for all experiments in study
Correspond name of a person submitting the data
Email email of a person submitting
Journal
Authors authors names separated by comma
Year end year of the experiment, if the same for all experiments in study
DOI if the same for all experiments
PMID if the same for all experiments
Taxonomy name model organism latin name by UniProt, if the same for all experiments in study
Taxonomy ID model organism ID by UniProt, if the same for all experiments in study
Strain if the same for all experiments in study
Units of temperature values: C / K / F ; if the same for all experiments in study
Units of age values: hour / day / week / month / year ; if the same for all experiments in study
Number of experiments
Remarks free remarks
